# Identification of arginine phosphorylation in *Mycolicibacterium smegmatis*

**DOI:** 10.1101/2021.04.05.438432

**Authors:** Emmanuel C. Ogbonna, Henry R. Anderson, Karl R. Schmitz

## Abstract

Tuberculosis is a leading cause of worldwide infectious mortality. The prevalence of multidrug-resistant *Mycobacterium tuberculosis* (*Mtb*) infections drives an urgent need to exploit new drug targets. One such target is the ATP-dependent protease ClpC1P1P2, which is strictly essential for viability. However, few proteolytic substrates of mycobacterial ClpC1P1P2 have been identified to date. Recent studies in *Bacillus subtilis* have shown that the orthologous ClpCP protease recognizes proteolytic substrates bearing post-translational arginine phosphorylation. While several lines of evidence suggest that ClpC1P1P2 is similarly capable of recognizing phosphoarginine-bearing proteins, the existence of phosphoarginine modifications in mycobacteria has remained in question. Here, we confirm the presence of post-translational phosphoarginine modifications in *Mycolicibacterium smegmatis* (*Msm*), a nonpathogenic surrogate of *Mtb*. Using a phosphopeptide enrichment workflow coupled with shotgun phosphoproteomics, we identify arginine phosphosites on several functionally diverse targets within the *Msm* proteome. Interestingly, phosphoarginine modifications are not upregulated by heat stress, suggesting divergent roles in mycobacteria and *Bacillus*. Our findings provide new evidence supporting the existence of phosphoarginine-mediated proteolysis by ClpC1P1P2 in mycobacteria and other actinobacterial species.
