## Supplemental Table S2 for "Identification of arginine phosphorylation in *Mycolicibacterium smegmatis*"

### Sheet: Localized pArg Sites
SUPPLEMENTAL TABLE S2: Localized Phoshoarginine (pArg) Sites
																		S1	S2	S3	U1	U2	U3	S1	S2	S3	U1	U2	U3	S1	S2	S3	U1	U2	U3	S1	S2	S3	U1	U2	U3
Confidence	Sequence	Modifications	Master Protein Accessions	Gene names	Protein names	Position in Protein Sequence	GO Annotation	20 residues flanking pArg site	consensus of R (%)	Number of sequences aligned	Qvality PEP	Qvality q-value	# Protein Groups	# Proteins	# PSMs	# Missed Cleavages	Theo. MH+ [Da]	Confidence (by Search Engine): A2 Sequest HT	Confidence (by Search Engine): B2 Sequest HT	Confidence (by Search Engine): C2 Sequest HT	Confidence (by Search Engine): D2 Sequest HT	Confidence (by Search Engine): E2 Sequest HT	Confidence (by Search Engine): F2 Sequest HT	Percolator q-Value (by Search Engine): A2 Sequest HT	Percolator q-Value (by Search Engine): B2 Sequest HT	Percolator q-Value (by Search Engine): C2 Sequest HT	Percolator q-Value (by Search Engine): D2 Sequest HT	Percolator q-Value (by Search Engine): E2 Sequest HT	Percolator q-Value (by Search Engine): F2 Sequest HT	Percolator PEP (by Search Engine): A2 Sequest HT	Percolator PEP (by Search Engine): B2 Sequest HT	Percolator PEP (by Search Engine): C2 Sequest HT	Percolator PEP (by Search Engine): D2 Sequest HT	Percolator PEP (by Search Engine): E2 Sequest HT	Percolator PEP (by Search Engine): F2 Sequest HT	XCorr (by Search Engine): A2 Sequest HT	XCorr (by Search Engine): B2 Sequest HT	XCorr (by Search Engine): C2 Sequest HT	XCorr (by Search Engine): D2 Sequest HT	XCorr (by Search Engine): E2 Sequest HT	XCorr (by Search Engine): F2 Sequest HT
High	TAGGVLPQVRPRPHRPDLALTNR	3xPhospho [T1(97.6); R12(96.4); H/R/T]	A0QQU4	MSMEG_0879	Uncharacterized protein	R31	Uncharacterized Protein	AGGVLPQVRPrPHRPDLALTN	62	13	0.222195	0.00989864	1	1	5	0	2761.32	Medium	Medium	Medium	Medium	High	High	0.04063	0.01236	0.02974	0.0296	0.001308	0.00973	0.6762	0.3579	0.5874	0.6697	0.03537	0.3654	1.53	1.58	1.2	1.42	1.73	1.44
High	EVFGRVVQNVPWVLER	1xPhospho [R5(100)]	A0QRZ5	MSMEG_1293	Xanthine/uracil permeases family protein	R475	Transmembrane Transport	TEQRFKEVFGrVVQNVPWVLE	0.23	3031	0.0213461	0.00147103	1	1	1	1	2007.02	n/a	n/a	n/a	n/a	High	n/a					0.0001892						0.003928						1.79
High	AARIQEEDDAMDDLHGHLFTVLMDR	1xPhospho [R3(100)]	A0R4B7	phoU MSMEG_5776	Phosphate-specific transport system accessory protein PhoU	R149	Phosphate Ion Transport/Phosphate Ion Regulation	LITRDPEKAArIQEEDDAMDD	32.63	2547	2.83847e-05	0	1	1	26	1	2978.32	High	High	High	n/a	High	High	0	1.417e-05	1.311e-05		0	0	3.42e-05	2.844e-07	5.106e-06		4.542e-07	5.761e-06	4.62	4.32	4.69		4.9	5.06
High	LRDILSVLR	1xPhospho [R2(100)]	A0R2B1	kgd sucA, MSMEG_5049	Multifunctional 2-oxoglutarate metabolism enzyme (2-hydroxy-3-oxoadipate synthase) (HOA synthase) (HOAS) (EC 2.2.1.5) (2-oxoglutarate carboxy-lyase) (2-oxoglutarate decarboxylase) (Alpha-ketoglutarate decarboxylase) (KG decarboxylase) (KGD) (EC 4.1.1.71) (Alpha-ketoglutarate-glyoxylate carboligase) [Includes: 2-oxoglutarate dehydrogenase E1 component (ODH E1 component) (EC 1.2.4.2) (Alpha-ketoglu…	R433	Tricarboxylic Acid Cycle	GFAGVQRKKLrDILSVLRDAY	99.8	2500	0.214406	0.00957301	1	1	1	1	1164.65	n/a	n/a	n/a	n/a	High	n/a					0.001252						0.03424						1.35
High	REFGLAVDVVRGVAAGEVAR	1xPhospho [R11(100)]	A0QQX2	MSMEG_0907	Hemerythrin domain-containing protein	R34	While not characterized by BLAST2GO, homologs of this protein have been observed upon UniProt BLAST and in other studies as being involved in signal transduction and also as regulators of response to nitric oxide	REFGLAVDVVrGVAAGEVARA	79	96	0.130006	0.00629715	1	1	1	2	2151.11	n/a	Low	High	Low	Low	Low		0.5789	0.0007538	0.3002	0.2093	0.3185		1	0.01759	0.9315	0.8867	0.9188		1.15	1.91	0.84	1.56	1.38
High	GAGVQGLQNGSISCIGVPGAVPAGIR	1xCarbamidomethyl [C14]; 1xPhospho [R26(99.9)]	A0QSP1	MSMEG_1547	Glycerol dehydratase large subunit (EC 4.2.1.30)	R326	Glycerolipid Metabolism	GVPGAVPAGIrAVAAENLIAS	34.1	408	0.226975	0.00999638	1	1	3	0	2515.25	High	Low	High	Medium	High	n/a	0.001382	0.08157	0.008956	0.01342	0.009313		0.03059	0.7734	0.2854	0.451	0.3169		1.91	1.35	2.34	1.91	1.94
