## Supplemental Table S3 for "Identification of arginine phosphorylation in *Mycolicibacterium smegmatis*"

### Sheet: TABLE S3
SUPPLEMENTAL TABLE S3: Amino Acid Composition in the Msm Proteome and in the 21-mers flanking the pArg sites
Percentage composition of all amino acid residues in Msm proteome			Percentage composition of all amino acid residues in 21-mers containing 10 residues flanking each side of the phosphoarginine
Amino acid residue	Frequency in Proteome	Percentage Composition	Amino acid residue	Frequency in the 21-mer sequences	Percentage Composition
A	269613	12.9468	A	18	14.2857
C	16814	0.807408	C	0	0
D	131041	6.29259	D	9	7.14286
E	112274	5.3914	E	9	7.14286
F	64390	3.09201	F	4	3.1746
G	183591	8.81604	G	11	8.73016
H	47352	2.27384	H	1	0.793651
I	90623	4.35172	I	5	3.96825
K	45121	2.16671	K	4	3.1746
L	203865	9.7896	L	10	7.93651
M	42676	2.0493	M	1	0.793651
N	46227	2.21982	N	3	2.38095
P	119800	5.7528	P	8	6.34921
Q	60949	2.92677	Q	5	3.96825
R	151302	7.26552	R	14	11.1111
S	109909	5.27783	S	2	1.5873
T	128320	6.16193	T	3	2.38095
V	183824	8.82723	V	17	13.4921
W	30523	1.46571	W	1	0.793651
Y	44252	2.12498	Y	1	0.793651
Total	2082466		Total	126
